# Titin-dependent biomechanical feedback tailors sarcomeres to specialised muscle functions in insects

**DOI:** 10.1101/2024.09.30.615857

**Authors:** Vincent Loreau, Wouter Koolhaas, Eunice HoYee Chan, Paul De Boissier, Nicolas Brouilly, Sabina Avosani, Aditya Sane, Christophe Pitaval, Stefanie Reiter, Nuno Miguel Luis, Pierre Mangeol, Anne C. von Philipsborn, Jean-François Rupprecht, Dirk Görlich, Bianca H. Habermann, Frank Schnorrer

**Affiliations:** Aix Marseille University, CNRS, IBDM, Turing Centre for Living Systems, Marseille, France; Max Planck Institute of Biochemistry, Martinsried, Germany; Department of Neuroscience and Movement Science, Medicine Section, University of Fribourg, Fribourg, Switzerland; Max Planck Institute for Multidisciplinary Sciences, Göttingen, Germany; Aix Marseille University, CNRS, CPT, Turing Centre for Living Systems, Marseille, France

## Abstract

Sarcomeres are the contractile units of muscles that enable animals to move. Insect muscles are remarkable examples because they use extremely different contraction frequencies (ranging from ∼1 to 1000 Hz) and amplitudes for flying, walking and crawling. This is puzzling because sarcomeres are built from essentially the same actin-myosin components. We show here that the giant protein titin is the key to this functional specialisation. I-band titin spans and determines the length of the sarcomeric I-band, and occurs in muscle-type-specific isoforms. Surprisingly, it also rules the length of the force-generating myosin filament in a force feedback mechanism, even though it is not present there. We provide evidence for this model and its validity beyond insects.

**Summary:** Here we identified a mechanical mechanism that instructs sarcomeres to fulfill the specific needs of different muscle types.
