## Supplementary material for "Titin-dependent biomechanical feedback tailors sarcomeres to specialised muscle functions in insects": Data S2 Source data Figure 2

### Sheet: Figure2A,B; FigureS3D
	W-								sls∆[3132]								sls[31-V5]								sls[32-V5]
	Number	fiber length			Mean	Sarcomere	Sarcomere length		Number	fiber length			Mean	Sarcomere	Sarcomere length		Number	fiber length			Mean	Sarcomere	Sarcomere length		Number	fiber length			Mean	Sarcomere	Sarcomere length
	1	414.838	425.032	440.757	426.876	52	8.20915		1	473.583	473.611	472.785	473.326	70	6.7618		1	441.724	441.626	437.364	440.238	53	8.30638		1	407.281	406.167	407.255	406.901	61	6.67051
	2	410.326	411.725	407.8	409.95	50	8.19901		2	452.901	478.69	481.016	470.869	61	7.71916		2	458.432	462.043	462.464	460.98	54	8.53666		2	403.88	418.61	415.369	412.62	71	5.81154
	3	469.461	471.217	479.735	473.471	59	8.02493		3	394.628	401.679	407.768	401.358	61	6.57964		3	421.199	428.787	428.277	426.088	53	8.03939		3	459.233	459.018	461.633	459.961	67	6.86509
	4	438.9	429.074	445.008	437.661	56	7.81537		4	429.883	419.345	414.325	421.184	60	7.01974		4	472.188	463.029	472.553	469.257	55	8.53194		4	434.647	438.099	442.367	438.371	63	6.95827
	5	443.861	442.741	444.98	443.861	54	8.21964		5	432.297	433.376	436.339	434.004	65	6.67698		5	464.574	445.926	448.081	452.86	53	8.54453		5	461.501	470.97	469.278	467.25	69	6.77173
	6	448.412	440.24	445.407	444.686	56	7.94083		6	424.586	423.398	423.598	423.861	63	6.72795		6	464.97	473.094	473.598	470.554	53	8.87838		6	465.204	465.582	460.869	463.885	69	6.72297
	7	460.326	465.624	474.104	466.685	62	7.52717		7	438.497	442.002	436.236	438.912	60	7.31519		7	473.627	459.816	470.336	467.926	52	8.99858		7	404.796	405.437	405.106	405.113	65	6.23251
	8	436.164	434.307	430.782	433.751	54	8.03243		8	488.663	497.527	493.426	493.205	60	8.22009		8	454.484	457.888	463.965	458.779	52	8.82267		8	411.363	425.786	416.661	417.937	62	6.74091
	9	431.854	430.037	434.396	432.096	48	9.00199		9	439.914	447.247	439.841	442.334	60	7.37223		9	465.038	474.645	476.093	471.925	54	8.73936		9	441.101	438.709	446.519	442.11	62	7.1308
	10	448.349	444.778	438.912	444.013	55	8.07296		10	428.353	412.328	415.665	418.782	62	6.75455		10	478.564	499.467	490.752	489.594	56	8.74276		10	450.544	441.893	443.484	445.307	61	7.30011
	11	459.246	451.624	452.426	454.432	53	8.57419		11	444.029	449.581	461.726	451.779	61	7.40621		11	493.247	491.511	467.032	483.93	52	9.30635		11	400.122	406.353	408.449	404.975	58	6.98232
	12	420.545	416.961	410.602	416.036	50	8.32072		12	482.456	479.473	482.843	481.591	61	7.89493		12	429.739	415.504	421.884	422.376	48	8.79949		12	447.306	451.083	450.51	449.633	60	7.49388
	13	436.432	443.329	434.377	438.046	51	8.58914		13	410.62	412.118	419.755	414.164	59	7.01973		13	433.359	425.07	418.362	425.597	50	8.51194		13	447.508	441.505	442.948	443.987	67	6.62667
	14	449.191	448.677	457.106	451.658	57	7.92382		14	495.221	481.888	465.838	480.982	68	7.07327		14	415.604	419.191	436.053	423.616	50	8.47232		14	470.225	466.378	471.298	469.3	70	6.70429
	15	426.812	429.843	429.67	428.775	59	7.26737		15	440.272	442.558	439.907	440.912	64	6.88926		15	448.984	451.352	446.269	448.868	54	8.31238		15	444.509	440.976	439.207	441.564	66	6.69036
	16	485.049	489.581	502.075	492.235	67	7.34679		16	459.51	446.885	438.664	448.353	64	7.00552		16	442.679	435.181	451.149	443.003	54	8.20376		16	406.991	409.927	412.162	409.693	62	6.60796
	17	419.439	426.029	422.484	422.651	50	8.45301		17	468.955	476.331	490.08	478.455	64	7.47586		17	444.583	442.809	433.55	440.314	51	8.63361		17	460.485	463.589	475.22	466.431	66	7.06714
	18	458.746	468.429	474.487	467.221	52	8.98501		18	470.869	468.701	470.488	470.019	71	6.61999		18	415.438	439.665	422.002	425.702	50	8.51403		18	491.577	479.443	482.017	484.346	61	7.94009
	19	416.143	409.042	399.767	408.317	56	7.29138		19	434.348	430.371	429.964	431.561	68	6.34649		19	446.44	445.709	449.747	447.299	53	8.4396		19	456.473	446.106	455.631	452.737	59	7.6735
	20	431.62	410.612	418.456	420.229	54	7.78202		average						7.09887		20	435.375	440.595	468.429	448.133	54	8.29876		20	485.073	475.837	470.652	477.187	62	7.69657
	21	408.103	411.621	412.318	410.681	54	7.6052			363.467	364.419	368.818	365.568	66	5.53891		21	486.308	480.093	475.994	480.798	51	9.42742		21	425.19	437.725	437.363	433.426	62	6.99074
	22	446.832	443.299	464.636	451.589	49	9.2161			384.193	392.637	388.817	388.549	54	7.19535		average						8.62192		22	446.386	448.522	445.257	446.722	56	7.97717
	23	448.385	440.243	429.102	439.243	55	7.98624			397.69	395.27	400.336	397.765	56	7.10295			379	382	390	383.812	46	8.34374		average						6.98433
	24	463.765	445.267	460.241	456.424	56	8.15043			384.57	376.177	375.744	378.83	56	6.76483			369	356	357	360.743	47	7.67538			377	373	383	377.523	53	7.12307
	25	463.725	453.315	449.496	455.512	57	7.99144			406.884	408.131	383.501	399.505	63	6.34135			397	386	385	389.195	48	8.10824			392	395	396	394.24	59	6.68203
	26	454.713	462.731	476.069	464.504	46	10.0979			375.741	386.782	389.711	384.078	66	5.81936											391	390	397	392.786	60	6.54643
	27	443.885	451.336	450.649	448.623	46	9.75268																			383	369	377	376.413	55	6.84387
	28	470.591	470.583	460.221	467.132	47	9.93897																			367	369	364	366.681	61	6.01117
	29	420.868	409.544	427.113	419.175	52	8.06106																			392	396	396	394.827	61	6.47257
	30	459.296	452.261	452.953	454.837	53	8.58182																			391	391	405	395.608	50	7.91215
	31	468.175	475.776	473.717	472.556	52	9.08762
	32	405.977	409.836	408.52	408.111	50	8.16222
	33	467.91	474.596	470.841	471.116	52	9.05992
	34	473.504	486.091	468.372	475.989	49	9.71406
	35	479.621	476.235	464.896	473.584	48	9.86633
	36	497.836	493.606	496.659	496.034	49	10.1231
	37	448.428	438.281	445.462	444.057	46	9.65341
	38	461.004	447.129	444.484	450.872	47	9.59303
	39	436.26	432.8	432.125	433.728	53	8.18355
	average						8.52313
		399.385	397.095	403.09	399.857	53	7.54447
		545.208	533.983	520.62	533.27	65	8.20416
		525.492	525.522	530.187	527.067	61	8.64044
		408.066	397.811	392.895	399.591	53	7.53945

### Sheet: figure2 D
		W-								sls∆3132								sls31[V5]								sls32[V5]
		Sarcomere length	Actin	Nano2/nano42	Ratio sls / sarcomere length	Ratio Actin / sarcomere length	muscle length			Sarcomere length	Actin	Nano2/nano42	Ratio sls / sarcomere length	Ratio Actin / sarcomere length	muscle length			Sarcomere length	Actin	Nano2/nano42	Ratio sls / sarcomere length	Ratio Actin / sarcomere length	muscle length			Sarcomere length	Actin	Nano2/nano42	Ratio sls / sarcomere length	Ratio Actin / sarcomere length	muscle length
	1	7.5215	5.00192	2.15168	0.28607	0.665017	408.317		1	7.30523	3.84698	1.40806	0.192747	0.526605	480.982		1	8.36767	4.73742	1.98769	0.237544	0.566158	448.868		1	6.9426	4.34995	1.77225	0.255272	0.626559	466.431
	2	8.05413	5.0053	2.13261	0.264785	0.621457	420.229		2	6.6185	3.89035	1.4404	0.217632	0.587799	440.912		2	7.60823	5.27535	1.99824	0.262641	0.693374	443.003		2	7.5345	3.99178	1.79686	0.238485	0.5298	484.346
	3	7.2432	5.2311	2.1606	0.298294	0.722208	399.591		3	6.6185	3.89035	1.44039	0.217631	0.587799	448.353		3	9.4863	5.3912	2.07163	0.218381	0.568314	440.314		3	7.5372	4.28605	1.79959	0.238761	0.568653	452.737
	4	7.27873	4.82998	1.93463	0.265791	0.663574	410.681		4	6.588	2.96685	1.33902	0.203252	0.450342	478.455		4	7.3447	4.5619	1.83165	0.249384	0.621115	425.702		4	7.23543	4.41507	1.67276	0.23119	0.610202	477.187
	5	8.64297	5.40355	2.10961	0.244084	0.625196	451.589		5	7.33037	4.06318	1.60862	0.219447	0.554294	470.019		5	8.11743	5.20638	2.27545	0.280316	0.641382	447.299		5	6.8636	4.0182	1.73863	0.253311	0.585436	433.426
	6	7.8542	4.96105	1.92166	0.244667	0.631643	439.243		6	5.26713	3.0071	1.31492	0.249647	0.570918	431.561		6	8.54977	6.04195	2.10301	0.245973	0.70668	448.133		6	6.49775	3.79473	1.69955	0.26156	0.584007	446.722
	7	8.2611	4.22055	1.94792	0.235795	0.510894	456.424		7	6.39953	3.89755	1.5191	0.237377	0.609037	445.807		7	8.54027	5.7108	2.42022	0.28339	0.668691	480.798		7	5.5833	3.2759	1.3094	0.234521	0.586732	415.105
	8	8.1368	4.9012	2.1755	0.267366	0.60235	455.512		8	6.0968	3.70075	1.62377	0.266332	0.606999	492.15		8	6.8636	4.19035	1.69945	0.247603	0.610518	444.613		8	7.343	3.87648	1.5458	0.210513	0.527914	434.725
	9	11.2811	7.11565	2.41163	0.213776	0.630759	464.504		9	7.11563	4.2901	1.65606	0.232736	0.602912	432.453		9	7.832	4.96145	1.98364	0.253273	0.633484	453.378		9	5.82835	3.40493	1.49588	0.256656	0.584202	421.068
	10	7.3804	4.59295	2.05523	0.278471	0.622317	448.623		10	8.173	4.56435	2.03689	0.249222	0.558467	465.033		10	7.8011	4.83277	1.83577	0.235322	0.619498	455.259		10	6.3598	3.76093	1.56728	0.246436	0.59136	456.426
	11	10.278	7.1963	2.1712	0.211247	0.700165	467.132		11	6.93147	4.22562	1.7422	0.251347	0.609629	470.276		11	8.91115	5.24493	2.01065	0.225633	0.588581	418.702		11	6.40765	4.11223	1.64418	0.256597	0.641769	427.12
	12	8.75097	4.5435	1.77797	0.203175	0.5192	419.175		12	7.5956	4.53205	1.89834	0.249926	0.596668	480.424		12	7.28957	4.9079	1.94304	0.26655	0.673277	427.729		12	7.58617	4.50392	1.71656	0.226275	0.593702	425.041
	13	8.16955	4.95693	2.02565	0.247951	0.606757	454.837		13	7.77607	4.35093	1.58228	0.20348	0.559528	434.685		13	7.7267	4.81307	1.88958	0.244552	0.622914			13	7.45003	4.45268	1.73149	0.232413	0.597672	467.08
	14	8.9398	5.84905	2.14075	0.239463	0.654271	472.556		14	9.074	4.76168	1.69934	0.187275	0.52476	482.276		14	7.4756	5.1617	1.99845	0.26733	0.690473			14	6.6421	3.7149	1.66433	0.250572	0.559296	410.412
	15	8.6309	4.0193	2.04905	0.237409	0.465687	408.111		15	7.0012	3.6838	1.66168	0.237341	0.526167	487.404		15	8.55643	6.03803	2.06825	0.241719	0.705671			15	7.48387	4.3261	1.88885	0.25239	0.578057	465.728
	16	9.98485	5.89947	2.25657	0.225999	0.590842	471.116		16	8.5069	4.36113	1.89417	0.222663	0.512657			16	8.00593	5.39133	2.06504	0.257938	0.673416			16	6.97847	4.35152	1.84179	0.263924	0.623565
	17	8.9535	4.72185	2.06363	0.230482	0.527375	475.989		17	6.78637	4.08953	1.71775	0.253118	0.602609			17	10.1676	6.4897	2.20585	0.21695	0.638276			17	7.9686	4.44817	1.92318	0.241344	0.558213
	18	9.0773	5.0299	2.5941	0.285779	0.554119	473.584		18	6.25513	3.8671	1.68849	0.269936	0.618228											18	7.4205	4.83228	1.8511	0.249458	0.651206
	19	9.6646	5.96968	2.19781	0.227409	0.617685	496.034																		19	5.74643	2.84567	1.73028	0.301104	0.495207
	20	8.72495	4.59433	2.12252	0.24327	0.526574	444.057		average	7.07997	3.99941	1.62619	0.231173		462.719		average	8.15553	5.23272	2.0228	0.249088		444.483		20	7.2408	4.39695	1.83933	0.254022	0.607246
	21	9.98425	6.15477	2.33345	0.233713	0.616448	450.872																		21	7.5345	4.6956	1.8886	0.25066	0.623213
	22	8.27057	4.8586	2.32405	0.281003	0.587457	433.728																		22	6.6245	4.20937	1.58098	0.238656	0.635425
																									23	7.4347	4.30995	1.748	0.235114	0.579707
	average	8.68561	5.22986	2.13899	0.248454		446.45
																										6.96712	4.10319	1.71507	0.246923		445.57

### Sheet: figure 2 F
w-										sls3132
nb	sarcomere length	A band	Iband	Ration Mhc/sarcomere	Ration I band/sarcomere					nb	sarcomere length	A band	Iband	Ration Mhc/sarcomere	Ration I band/sarcomere
1	8.05185	3.8659	2.09298	0.480126	0.259937					1	6.27023	2.69837	1.78593	0.430347	0.284827
2	7.65402	3.65835	1.99783	0.477965	0.261018					2	7.01402	3.25623	1.8789	0.464245	0.267877
3	7.70592	3.63237	2.03677	0.471375	0.264313					3	7.58483	3.4508	2.06702	0.454961	0.27252
4	7.69725	3.4638	2.11673	0.450005	0.274998					4	6.74592	3.28213	1.7319	0.486535	0.256732
5	7.60212	3.28215	2.15998	0.431742	0.284129					5	7.4205	3.32107	2.04971	0.447554	0.276223
6	8.0778	3.7492	2.1643	0.464136	0.267932					6	6.73727	2.94485	1.89621	0.437099	0.281451
7	7.29077	3.61945	1.83566	0.496443	0.251779					7	7.36862	3.28215	2.04323	0.445423	0.277289
8	8.16427	3.51562	2.32432	0.430611	0.284694					8	6.27025	3.23027	1.51999	0.515175	0.242413
9	8.47562	3.83995	2.31783	0.453058	0.273471					9	7.39455	3.33403	2.03026	0.450876	0.274562
10	8.01725	3.52865	2.2443	0.440132	0.279934					10	6.25295	2.8151	1.71892	0.450204	0.274898
11	7.84428	3.42483	2.20973	0.436601	0.281699					11	7.31672	3.4897	1.91351	0.476949	0.261526
12	8.01725	3.4248	2.29622	0.427179	0.286411					12	7.09187	3.15243	1.96972	0.444513	0.277744
13	7.48105	3.15243	2.16431	0.421388	0.289306					13	7.35995	3.7362	1.81188	0.507639	0.24618
14	7.59347	3.06157	2.26595	0.403185	0.298407					14	7.55023	3.65835	1.94594	0.484535	0.257733
15	7.93943	3.814	2.06272	0.480387	0.259807					15	6.25295	2.90592	1.67351	0.464729	0.267636
16	8.44968	3.55455	2.44757	0.420673	0.289664					16	7.38592	3.56755	1.90918	0.483021	0.25849
17	7.3859	3.17837	2.10376	0.43033	0.284835					17	7.21293	3.6324	1.79027	0.503595	0.248202
18	8.0086	3.9178	2.0454	0.489199	0.2554
19	7.14373	3.15243	1.99565	0.441285	0.279357					average	7.01351	3.27986	1.86683	0.467494	0.266253
20	7.23888	3.13948	2.0497	0.433696	0.283152
21	7.82698	3.51563	2.15568	0.449167	0.275416
22	8.52752	3.98268	2.27242	0.467038	0.266481
23	8.3113	3.9697	2.1708	0.477627	0.261187
24	8.10373	3.5157	2.29402	0.433837	0.283081
25	8.1297	3.74918	2.19026	0.46117	0.269415
26	8.18592	3.78087	2.20252	0.461876	0.269062
27	7.89185	3.08105	2.4054	0.390409	0.304795
28	8.31563	4.4692	1.92322	0.537446	0.231277
29	7.85727	3.82052	2.01837	0.486241	0.25688
30	8.27672	3.86595	2.20538	0.467087	0.266456
31	8.72645	4.12538	2.30054	0.472744	0.263628
32	7.71457	3.7362	1.98918	0.484305	0.257848
33	9.27995	4.43675	2.4216	0.478101	0.26095
34	8.28538	3.9178	2.18379	0.472857	0.263572
35	8.54483	4.39782	2.0735	0.514677	0.242662
36	8.4324	3.60643	2.41299	0.427687	0.286157
37	9.04645	4.3459	2.35028	0.480398	0.259801
38	8.5448	3.77513	2.38484	0.441804	0.279098
39	8.97725	4.63133	2.17296	0.515896	0.242052
average	8.07225	3.71023	2.18101	0.458971	0.270514

### Sheet: Figure S3E
			sls31V5	sls32V5
	Distance V5 nano42 in µm		0.657263	0.285413
			0.5189	0.250825
			0.527575	0.2162
			0.492987	0.1557
			0.59965	0.25085
			0.59675	0.155675
			0.562175	-1.25e-05
			0.570837	0.181638
			0.64865	0.224875
			0.4065	0.0173125
			0.631367	0.224887
			0.536233	0.291875
			0.57945	0.181612
			0.501633	0.162175
			0.544867	0.20755
			0.553517	0.2335
		average	0.558022	0.190005
		n	16	16

### Sheet: Figure S3F
	Mf							Mf, sls312								Mf											Mf, sls3132
	number	number sarcomere	fiber length	mean	sarcomere length			number	number sarcomere	fiber length	mean	sarcomere length				number	A band length	Sarcomere length	Each I band length	Both I band length	Ratio I / sarcomere	Ratio A / sarcomere	Ratio I/ A	Ratio both I/ A band			number	A band length	Sarcomere length	I band length	Both I band length	Ratio I / sarcomere	Ratio A / sarcomere	Ratio I/ A	Ratio both I/ A band
	1	41	337.02	329.288	8.23219			1	49	348.193	359.947	7.49889				1	4.07002	8.23219	2.08108	4.16217	0.252798	0.494403	0.51132	1.02264			1	3.09794	7.67464	2.28835	4.5767	0.29817	0.403659	0.738669	1.47734
			313.233							359.172						2	2.97625	8.40209	2.71292	5.42584	0.322886	0.354227	0.911523	1.82305			2	3.11181	6.60143	1.74481	3.48962	0.264308	0.471384	0.560706	1.12141
			337.61							372.475						3	3.51198	8.57157	2.5298	5.0596	0.295138	0.409724	0.720335	1.44067			3	2.87564	7.63277	2.37856	4.75713	0.311625	0.376749	0.827142	1.65428
	2	35	276.114	285.671	8.40209			2	62	378.078	382.169	6.26507				4	4.25604	8.75351	2.24874	4.49747	0.256895	0.486209	0.528364	1.05673			4	2.84092	7.69911	2.42909	4.85819	0.315503	0.368994	0.855037	1.71007
			286.015							377.06						5	4.20131	7.91055	1.85462	3.70924	0.234449	0.531102	0.441439	0.882877			5	2.57005	6.56511	1.99753	3.99506	0.304265	0.391471	0.777234	1.55447
			294.884							391.369						6	3.0591	7.82676	2.38383	4.76766	0.304574	0.390852	0.779258	1.55852			6	2.86867	7.87191	2.50162	5.00324	0.317791	0.364419	0.872048	1.7441
	3	37	311.045	308.577	8.57157			3	48	344.981	353.816	7.528				7	3.55635	8.4677	2.45568	4.91135	0.290005	0.41999	0.690505	1.38101			7	3.27851	6.95852	1.84	3.68001	0.264425	0.471151	0.561231	1.12246
			299.86							352.85						8	4.28569	8.30567	2.00999	4.01998	0.242002	0.515995	0.469001	0.938002			8	2.93123	7.89715	2.48296	4.96592	0.314412	0.371176	0.847071	1.69414
			314.825							363.617						9	4.59828	8.94322	2.17247	4.34494	0.242918	0.514164	0.472452	0.944905			9	3.60498	7.80101	2.09801	4.19603	0.268941	0.462117	0.581976	1.16395
	4	39	324.9	332.633	8.75351			4	64	414.467	413.602	6.56511				10	2.82703	7.30832	2.24064	4.48129	0.306588	0.386824	0.792578	1.58516			10	3.20906	6.90281	1.84687	3.69375	0.267554	0.464892	0.575519	1.15104
			318.944							414.74						11	3.83422	8.2817	2.22374	4.44748	0.268513	0.462975	0.579972	1.15994			11	3.72305	6.67167	1.47431	2.94862	0.220981	0.558039	0.395995	0.79199
			354.056							411.599						12	3.93839	8.30199	2.1818	4.3636	0.262804	0.474391	0.553982	1.10796			12	2.98679	6.74502	1.87911	3.75823	0.278593	0.442814	0.629141	1.25828
	5	57	410.516	409.266	7.30832			5	63	494.509	488.058	7.87191				13	2.99373	8.93989	2.97308	5.94616	0.332563	0.334874	0.9931	1.9862			13	2.65338	6.36049	1.85355	3.70711	0.291417	0.417166	0.698563	1.39713
			406.47							490.938						14	3.24379	7.30111	2.02866	4.05732	0.277856	0.444287	0.625398	1.2508			14	3.02154	7.49681	2.23764	4.47527	0.298478	0.403043	0.740562	1.48112
			410.811							478.728						15	3.82728	7.99922	2.08597	4.17194	0.260772	0.478457	0.545026	1.09005			15	3.53554	7.33518	1.89982	3.79964	0.259001	0.481998	0.537349	1.0747
	6	55	451.444	447.212	8.2817			6	65	444.48	445.345	6.95852				16	3.49386	7.80807	2.15711	4.31421	0.276266	0.447468	0.617399	1.2348			16	2.72284	7.19984	2.2385	4.477	0.31091	0.378181	0.82212	1.64424
			445.521							445.618						17	3.95228	8.47242	2.26007	4.52014	0.266756	0.466487	0.57184	1.14368			17	3.11183	6.78905	1.83861	3.67722	0.27082	0.45836	0.590846	1.18169
			444.671							445.937						18	3.62581	8.57571	2.47495	4.9499	0.2886	0.4228	0.682592	1.36518			18	3.13267	7.2932	2.08027	4.16053	0.285234	0.429532	0.664056	1.32811
	7	56	471.828	456.609	8.30199			7	63	486.777	489.623	7.89715				19	3.11877	7.839	2.36011	4.72023	0.301073	0.397853	0.756745	1.51349			19	2.80618	6.62895	1.91139	3.82277	0.288339	0.423322	0.681135	1.36227
			448.339							484.919						20	3.38271	8.83533	2.72631	5.45262	0.308569	0.382862	0.805955	1.61191			20	3.26463	6.5244	1.62988	3.25977	0.249814	0.500373	0.499255	0.998511
			449.661							497.174						21	3.04931	7.20587	2.07828	4.15656	0.288415	0.42317	0.681558	1.36312			21	2.66727	7.87864	2.60568	5.21137	0.330728	0.338545	0.97691	1.95382
	8	48	428.955	420.175	8.93989			8	59	444.118	452.458	7.80101				22	3.81338	9.08799	2.6373	5.27461	0.290197	0.419607	0.691592	1.38318			22	2.87561	7.07463	2.09951	4.19902	0.296766	0.406468	0.730109	1.46022
			414.926							452.009						23	3.11182	8.1098	2.49899	4.99798	0.308144	0.383711	0.803063	1.60613			23	3.14653	7.8738	2.36364	4.72727	0.30019	0.39962	0.751188	1.50238
			416.644							461.248						24	3.84809	8.0147	2.0833	4.16661	0.259935	0.480129	0.541386	1.08277			24	3.01458	7.62287	2.30414	4.60829	0.302267	0.395465	0.764333	1.52867
	9	54	386.565	386.959	7.30111			9	71	493.213	483.197	6.90281				25	3.46604	8.03254	2.28325	4.5665	0.28425	0.4315	0.658749	1.3175			25	3.18823	7.42381	2.11779	4.23558	0.28527	0.42946	0.664252	1.3285
			392.963							473.816						26	3.54246	7.78623	2.12189	4.24377	0.272518	0.454964	0.598987	1.19797			26	3.08404	7.05094	1.98345	3.9669	0.281303	0.437394	0.643133	1.28627
			381.348							482.561						27	3.34796	8.84271	2.74737	5.49475	0.310694	0.378613	0.820611	1.64122			27	3.00761	7.76715	2.37977	4.75954	0.306389	0.387222	0.791249	1.5825
	10	47	366.957	367.964	7.99922			10	56	377.774	366.942	6.67167				28	2.97985	7.82256	2.42135	4.84271	0.309535	0.38093	0.812576	1.62515			28	3.00066	7.12177	2.06056	4.12111	0.289332	0.421336	0.686701	1.3734
			373.087							362.896						29	3.83418	8.39446	2.28014	4.56028	0.271624	0.456751	0.594687	1.18937			29	2.9729	6.69371	1.8604	3.72081	0.277933	0.444133	0.625788	1.25158
			363.848							360.155						30	3.73001	8.2129	2.24144	4.48289	0.272917	0.454165	0.600921	1.20184			30	2.90344	6.55024	1.8234	3.64681	0.278372	0.443256	0.628016	1.25603
	11	55	426.801	421.636	7.80807			11	63	408.07	418.191	6.74502				31	3.3202	6.64851	1.66415	3.32831	0.250305	0.49939	0.501221	1.00244			31	2.65337	7.70188	2.52425	5.04851	0.327745	0.344509	0.951339	1.90268
			425.22							418.002						32	3.63971	8.42297	2.39163	4.78326	0.283941	0.432117	0.657094	1.31419			32	2.95205	7.25689	2.15242	4.30484	0.296604	0.406793	0.729127	1.45825
			412.887							428.501						33	3.39658	7.31854	1.96098	3.92196	0.267947	0.464106	0.57734	1.15468			33	2.63949	5.82546	1.59298	3.18597	0.273452	0.453096	0.603519	1.20704
	12	45	378.557	372.787	8.47242			12	59	354.152	368.908	6.36049				34	3.70221	8.32592	2.31185	4.62371	0.27767	0.444661	0.624452	1.2489			34	3.03542	7.29464	2.12961	4.25922	0.291942	0.416117	0.701586	1.40317
			369.476							363.233						35	3.04932	8.34197	2.64632	5.29265	0.31723	0.36554	0.86784	1.73568			35	2.93121	7.70362	2.38621	4.77241	0.309751	0.380498	0.814068	1.62814
			370.327							389.34						36	3.02152	7.79691	2.3877	4.77539	0.306236	0.387528	0.79023	1.58046			36	3.29239	7.7573	2.23246	4.46491	0.287788	0.424425	0.678066	1.35613
	13	51	434.461	428.785	8.57571			13	60	438.434	442.312	7.49681				37	3.15175	7.92025	2.38425	4.7685	0.301032	0.397936	0.756484	1.51297			37	3.22988	7.02176	1.89594	3.79188	0.270009	0.459982	0.587	1.174
			428.218							439.001						38	3.24377	7.84635	2.30129	4.60258	0.293294	0.413412	0.709448	1.4189			38	2.9451	6.5979	1.8264	3.6528	0.276815	0.446369	0.620149	1.2403
			423.677							449.501						39	2.72284	7.98364	2.6304	5.2608	0.329474	0.341053	0.96605	1.9321
	14	53	407.786	407.628	7.839			14	67	482.703	484.122	7.33518				40	3.41747	8.59719	2.58986	5.17972	0.301245	0.39751	0.757829	1.51566			average	3.02334	7.18069
			412.42							481.851						41	3.71612	8.72636	2.50512	5.01024	0.287075	0.42585	0.674123	1.34825
			402.678							487.811
	15	43	372.598	371.084	8.83533			15	62	437.866	439.19	7.19984				average	3.50872	8.15889
			370.327							438.717
			370.327							440.988
	16	60	428.86	425.146	7.20587			16	58	387.354	386.976	6.78905
			433.716							376.003
			412.863							397.57
	17	49	441.7	436.223	9.08799			17	55	400.065	396.084	7.33489
			439.349							393.174
			427.621							395.013
	18	50	391.488	397.38	8.1098			18	63	424.394	408.65	6.59112
			399.589							398.977
			401.063							402.578
	19	55	426.651	432.794	8.0147			19	60	432.718	430.299	7.2932
			436.621							440.342
			435.109							417.836
	20	49	430.975	431.897	8.99785			20	67	436.673	437.511	6.62895
			439.018							434.096
			425.697							441.764
	21	58	451.55	457.855	8.03254			21	58	372.02	371.891	6.5244
			460.683							368.91
			461.332							374.742
	22	53	414.351	404.884	7.78623			22	54	426.986	417.568	7.87864
			403.181							416.142
			397.12							409.575
	23	51	449.549	442.135	8.84271			23	61	432.599	424.478	7.07463
			431.741							422.681
			445.116							418.153
	24	54	420.358	414.596	7.82256			24	52	394.267	401.564	7.8738
			416.727							408.282
			406.702							402.143
	25	47	385.992	386.145	8.39446			25	63	369.054	357.275	5.76249
			389.508							353.305
			382.935							349.465
	26	55	448.335	443.496	8.2129			26	56	378.454	368.615	6.70209
			445.687							374.655
			436.467							352.736
	27	55	364.165	359.019	6.64851			27	66	388.452	381.649	5.87152
			359.067							378.348
			353.826							378.147
	28	47	385.648	387.457	8.42297			28	55	442.548	431.252	7.98614
			385.213							431.127
			391.509							420.08
	29	60	423.321	431.794	7.31854			29	56	408.474	419.258	7.62287
			427.453							420.335
			444.608							428.964
	30	49	406.678	399.644	8.32592			30	54	388.556	393.462	7.42381
			391.87							383.41
			400.384							408.419
	31	50	411.965	408.756	8.34197			31	68	475.598	472.413	7.05094
			399.786							477.048
			414.518							464.592
	32	54	414.087	413.236	7.79691			32	53	403.018	403.892	7.76715
			410.057							404.507
			415.565							404.15
	33	56	446.013	435.614	7.92025			33	60	427.875	420.185	7.12177
			437.293							420.042
			423.535							412.637
	34	57	452.862	439.395	7.84635			34	63	413.896	415.01	6.69371
			439.448							415.387
			425.876							415.747
	35	50	392.116	387.617	7.91055			35	56	368.314	360.263	6.55024
			386.559							358.719
			384.176							353.757
	36	60	466.81	461.779	7.82676			36	59	456.245	446.709	7.70188
			466.017							443.742
			452.509							440.14
	37	53	508.287	506.831	9.74676			37	49	354.776	348.331	7.25689
			508.131							348.532
			504.076							341.684
	38	38	338.955	329.558	8.90697			38	63	380.422	361.178	5.82546
			331.078							360.022
			318.641							343.091
	39	47	401.954	389.514	8.4677			39	57	401.323	408.5	7.29464
			390.485							415.366
			376.104							408.81
	40	47	381.441	382.061	8.30567			40	54	409.483	406.756	7.67464
			383.517							406.474
			381.225							404.311
	41	58	502.304	509.763	8.94322			41	60	392.703	389.484	6.60143
			511.658							394.021
			515.328							381.729
	42	48	375.643	375.231	7.98364			42	57	431.936	427.435	7.63277
			375.851							430.112
			374.199							420.257
	43	56	465.23	472.845	8.59719			43	58	450.151	438.849	7.69911
			473.952							434.593
			479.354							431.803
	44	56	483.338	479.95	8.72636			44	59	449.85	446.81	7.70362
			471.371							453.265
			485.141							437.315
								45	55	429.304	418.894	7.7573
	average			408.838	8.23104					415.36
										412.019
								46	56	386.693	386.197	7.02176
										386.834
										385.063
								47	56	363.395	362.885	6.5979
										360.804
										364.455
								average			411.238	7.11503

### Sheet: Average
									Fiber length				sarcomere length
	Figure 2A , B, S3D							Holm-Sidak's multiple comparisons test	Mean Diff,	Significant?	Summary	Adjusted P Value	Mean Diff,	Significant?	Summary	Adjusted P Value
	Genotype	Animals	Fiber length	Number of sarcomere	Sarcomere length			w- vs. sls31V5	-5.96	No	ns	0.8882	-0.09879	No	ns	0.8093	A-B
	w-	39	446.318	52.7179	8.52313			w- vs. sls32V5	3.616	No	ns	0.9195	1.539	Yes	****	<0,0001	A-C
	sls∆[3132]	19	448.192	63.2632	7.09887			w- vs. sls3132	-1.874	No	ns	0.9195	1.424	Yes	****	<0,0001	A-D
	sls31[V5]	21	452.278	52.4762	8.62192			sls31V5 vs. sls32V5	9.575	No	ns	0.7138	1.638	Yes	****	<0,0001	B-C
	sls32[V5]	22	442.702	63.5909	6.98433			sls31V5 vs. sls3132	4.086	No	ns	0.9195	1.523	Yes	****	<0,0001	B-D
								sls32V5 vs. sls3132	-5.49	No	ns	0.9156	-0.1145	No	ns	0.8093	C-D
	Figure 2D
	Genotype	Animals	muscle length
	w-	22	446.45
	sls∆[3132]	15	462.719
	sls31[V5]	12	444.483										Sarcomere length	Actin	Nano2/nano42	Ratio sls / sarcomere length
	sls32[V5]	15	445.57							Tukey's multiple comparisons test	n1	n2	Adjusted P Value	Adjusted P Value	Adjusted P Value	Adjusted P Value
										W- vs. sls31 V5	22	17	0.1148	0.9685	0.1664	0.9606
	Genotype	Animals	Sarcomere length	Actin	Nano2/nano42	Ratio sls / sarcomere length				W- vs. sls32 V5	22	23	<0,0001	<0,0001	<0,0001	0.996
	w-	22	8.68561	5.22986	2.13899	0.248454				W- vs. sls3132	22	18	<0,0001	<0,0001	<0,0001	0.239
	sls∆[3132]	18	7.07997	3.99941	1.62619	0.231173				sls31 V5 vs. sls32 V5	17	23	0.0007	<0,0001	<0,0001	0.9916
	sls31[V5]	17	8.15553	5.23272	2.0228	0.249088				sls31 V5 vs. sls3132	17	18	0.0047	<0,0001	<0,0001	0.1191
	sls32[V5]	23	6.96712	4.10319	1.71507	0.246923				sls32 V5 vs. sls3132	23	18	0.9796	0.9568	0.3635	0.1541
	Figure S3F
	Genotype	Animals	Fiber length	Number of sarcomere	Sarcomere length		Mann Whitney test	Sarcomere length	Fiber length
	Mf GFP	44	408.838	50.8636	8.23104		P value	<0,0001	0.9088
	Mf GFP, sls∆[3132]	47	411.238	58.9787	7.11503		Exact or approximate P value?	Exact	Exact
							P value summary	****	ns
							Significantly different (P < 0.05)?	Yes	No
							One- or two-tailed P value?	Two-tailed	Two-tailed
							Sum of ranks in column A,B	2900 , 1286	2039 , 2147
							Mann-Whitney U	158	1019
	Genotype	Animals	A band length	Sarcomere length	Each I band length	Both I band length	Ratio I / sarcomere	Ratio A / sarcomere	Ratio I/ A	Ratio both I/ A band		Mann Whitney test	I band length	A band length	Ratio I/ Sarcomere	RatioA/ Sarcomere
	Mf GFP	41	3.50872	8.15889	2.32508	4.65017	0.284773	0.430453	0.676464	1.35293		P value	0.0003	<0,0001	0.4375	0.4375
	Mf GFP, sls∆[3132]	38	3.02334	7.18069	2.07867	4.15734	0.288506	0.422988	0.694794	1.38959		Exact or approximate P value?	Exact	Exact	Exact	Exact
												P value summary	***	****	ns	ns
												Significantly different (P < 0.05)?	Yes	Yes	No	No
												One- or two-tailed P value?	Two-tailed	Two-tailed	Two-tailed	Two-tailed
												Sum of ranks in column A,B	2006 , 1154	2156 , 1004	1560 , 1600	1720 , 1440
												Mann-Whitney U	413	263	699	699
	Figure 2F
	Genotype	Animals	sarcomere length	A band	Iband	Ration Mhc/sarcomere	Ration I band/sarcomere
	w-	39	8.07225	3.71023	2.18101	0.458971	0.270514			Mann Whitney test	sarcomere length	A band	Iband	Ration Mhc/sarcomere	Ration I band/sarcomere
	sls∆[3132]	17	7.01351	3.27986	1.86683	0.467494	0.266253			P value	<0,0001	0.0002	<0,0001	0.2881	0.2881
										Exact or approximate P value?	Exact	Exact	Exact	Exact	Exact
										P value summary	****	***	****	ns	ns
										Significantly different (P < 0.05)?	Yes	Yes	Yes	No	No
										One- or two-tailed P value?	Two-tailed	Two-tailed	Two-tailed	Two-tailed	Two-tailed
										Sum of ranks in column A,B	1411 , 185	1311 , 285,5	1403 , 193	1051 , 545	1172 , 424
										Mann-Whitney U	32	132.5	40	271	271
	Figure S3E
	Genotype	distance	animals		Mann Whitney test
	sls31V5	0.558022	16		P value	<0,0001
	sls32V5	0.190005	16		Exact or approximate P value?	Exact
					P value summary	***
					Significantly different (P < 0.05)?	Yes
					One- or two-tailed P value?	Two-tailed
					Sum of ranks in column A,B	392 , 136
					Mann-Whitney U	0
