## Supplementary material for "Titin-dependent biomechanical feedback tailors sarcomeres to specialised muscle functions in insects": Data S3 Source data Figure 3

### Sheet: figure 3A, B
w-					sls 3132					sls 23 YPet					sls 23-extra PEVK- YPet
n	fiber length	number of sarcomere	sarcomere length		n	fiber length	number of sarcomere	sarcomere length		n	fiber length	number of sarcomere	sarcomere length		n	fiber length	number of sarcomere	sarcomere length
1	471.181	56	8.41394		1	405.063	53	7.6427		1	497.527	53	9.3873		1	435.307	47	9.26184
2	464.412	53	8.76249		2	444.882	63	7.06162		2	472.406	52	9.08473		2	511.154	48	10.649
3	498.585	57	8.7471		3	428.338	55	7.78797		3	440.77	49	8.99531		3	493.551	45	10.9678
4	454.443	59	7.70243		4	443.169	61	7.26507		4	514.795	54	9.53325		4	464.577	51	9.10935
5	501.756	61	8.22551		5	443.039	57	7.77261		5	471.139	52	9.06037		5	387.938	43	9.02181
6	533.106	65	8.20164		6	421.336	58	7.26442		6	487.065	58	8.39768		6	436.014	44	9.90941
7	454.603	57	7.97549		7	411.216	54	7.61512		7	455.485	51	8.93108		7	429.865	42	10.2349
8	506.941	56	9.05252		8	460.143	54	8.52117		8	425.346	53	8.02539		8	393.564	49	8.03191
9	476.098	52	9.15574		9	491.734	68	7.23139		9	449.701	55	8.17638		9	450.528	46	9.79408
10	484.196	50	9.68393		10	491.159	66	7.44181		10	473.556	57	8.308		10	463.316	48	9.65242
11	500.492	57	8.78057		11	378.936	57	6.648		11	464.807	53	8.76995		11	491.161	47	10.4502
12	480.883	54	8.90524		12	500.45	68	7.35955		12	478.372	56	8.54236		12	452.68	47	9.63149
13	500.096	51	9.8058		13	528.187	65	8.12595		13	472.327	56	8.43442		13	487.055	51	9.5501
14	437.953	56	7.82058							14	470.782	53	8.88268		14	468.363	45	10.4081
15	494.098	60	8.23497		average			7.51826		15	465.002	52	8.94234
16	478.258	44	10.8695							16	483.198	56	8.62853		average			9.76232
17	483.622	48	10.0755							17	481.524	46	10.4679
										18	421.461	47	8.96726
average			8.84782
										average			8.86305

### Sheet: figure 3C, D
	sls 23 YPet						sls 23 extra PEVK YPet
	n	sarcomere	Mhc	Sls	actin		n	sarcomere	Mhc	Sls	actin
	1	6.1937	3.94373	1.44745			1	10.4512	4.7048	2.5381	6.2645
	2	8.1101	4.2551	1.90931	5.98875		2	8.92677	4.2551	3.48903	5.90793
	3	10.253	5.25837	2.84067	7.46503		3	9.6626	4.3589	2.65995	6.38385
	4	8.0583	3.87114	2.3366	4.99193		4	9.35167	4.12537	2.91267	6.89808
	5	7.48227	3.07455	2.50387	4.15388		5	9.1258	3.90485	2.95333	5.9884
	6	8.9101	3.47677	2.9229	5.07134		6	8.85855	3.5805	3.03439	6.21095
	7	8.1767		2.56431	5.5524		7	7.4626	3.96975	2.1068	6.11025
	8	9.47457		2.78918	6.35675		8	8.5448		2.30917	6.25295
	9	8.7402		2.38701	5.47457		9	10.2616	5.20215	3.00322	7.10913
	10	6.87247		2.21838	4.7394		10	8.4979	4.51457	2.2508	5.98483
	11	9.79765		2.91242	5.8119		11	9.3778		3.26267	5.26702
	12	8.0283	3.5546	2.30917	5.3708		12	9.8609	4.56647	3.14463	5.0335
	13	9.35523	3.52863	2.70486	5.62163		13	10.088	4.18593	3.33404	6.1059
	14	9.3068	4.11673	3.1589	5.587		14	11.2566		3.76215	6.38265
	15	8.3139		2.38701	5.5178		15	8.92535		2.51025	6.07133
	16	7.27805	2.76753	2.69837	4.2897		16	8.3699		2.45864	5.16322
	17	7.758		1.94594	5.0335		17	9.3167		3.05122	6.0843
	18	7.8092		1.83698	4.2551		18	9.5935		3.0616	5.69073
	19	8.44367		2.61532	5.56537
	20	7.99295		2.24171	4.82592		average	9.32957	4.30622	2.88015	6.05053
	21	8.5044	4.5924	2.41297	6.01943
	22	8.2799	3.9092	2.39351	4.9297
	23	8.5393	3.61507	2.87349	5.5524
	average	8.33386	3.84337	2.45262	5.37156

### Sheet: figure 3E, F
	sls 23 Ypet						sls 23 - extra PEVK -Ypet
	n	sarcomere length	distance between Proj-C termini (Nano37)				n	sarcomere length	distance between Proj-C termini (Nano37)
	1	3.33498	2.70531				1	3.57888	2.99404
	2	3.37296	2.77166				2	3.5677	2.88523
	3	3.42283	2.74559				3	3.88227	3.16293
	4	3.39355	2.70165				4	3.64065	2.97344
	5	3.62006	2.97759				5	3.86421	3.15349
	6	3.53357	2.88698				6	3.93168	3.22883
	7	3.11532	2.49298				7	3.39766	2.80874
	8	3.52899	2.87372				8	3.5018	2.86231
	9	3.63241	2.92405				9	3.64615	3.03115
	10	2.93888	2.10802				10	3.76537	3.09234
	11	3.65712	2.98583				11	3.7136	3.05467
	12	3.58181	2.90877				12	3.73125	3.08466
	13	3.69419	3.08877				13	2.95791	2.33923
	14	3.48002	2.85404				14	3.57476	2.93228
							15	3.41551	2.74559
	average	3.45048	2.7875
							average	3.61129	2.9566

### Sheet: figure 3G, H
DNA-PAINT
Nano29 (Proj N terminus)								Nano37 (Proj C terminus)								Nano39 (Sls C terminus)
sls[23YPet]			sls[23-extraPEVK-YPet]					sls[23YPet]			sls[23-extraPEVK-YPet]					sls[23YPet]			sls[23-extraPEVK-YPet]
n	Band distance (nm)	Sarcomere length(nm)	n	Band distance (nm)	Sarcomere length(nm)			n	Band distance (nm)	Sarcomere length(nm)	n	Band distance (nm)	Sarcomere length(nm)			n	Band distance (nm)	Sarcomere length(nm)	n	Band distance (nm)	Sarcomere length(nm)
1	175.76	3691.35	1	203.264	3426.02			1	564.884	3383.89	1	594.804	3603.79			1	170.449	3396.95	1	180.384	3508.75
2	156.556	3260.26	2	193.475	3656.9			2	549.029	2946.8	2	604.781	3585.12			2	144.665	3511.11	2	171.988	3594.73
3	156.194	3369.76	3	174.465	3622.04			3	561.678	3420.62	3	591.341	3502.61			3	183.824	3552.89	3	184.047	3360.78
4	145.178	3455.76	4	181.681	3706.18			4	573.054	3576.03	4	598.807	3673.49			4	176.718	3429.64	4	170.202	3508
5	140.816	3434.97														5	166.422	3375.69

### Sheet: figure 3I
sls[23-Ypet]	male 1	male 2	male 3	male 4	male 5	male 6	male 7	male 8	male 9	male 10	male 11	male 12	male 13	male 14	male 15	male 16	male 17	male 18	male 19	male 20	male 21	male 22	male 23	male 24	male 25	male 26	male 27	male 28	male 29	male 30		Median value
median	238.037	250.854	244.141	288.086	251.465	249.023	256.348	243.53	231.323	219.727	250.244	245.972	269.165	274.048	263.672	220.337	247.803	261.23	255.127	245.361	223.694	237.732	225.22	250.854	244.141	242.92	268.555	255.737	256.348	273.743		249.633
mean	238.014	252.394	241.109	288.573	253.679	247.141	254.977	243.531	234.67	218.625	248.493	243.285	264.158	273.455	261.386	220.292	245.3	258.793	254.136	245.442	221.252	231.645	224.405	250.899	244.491	240.718	263.738	256.433	254.584	268.277
sd	1.69159	5.53684	10.2449	18.0299	6.74894	6.61339	5.11167	3.49038	8.7694	7.21229	7.28381	6.78702	11.2422	7.32843	12.0581	5.48353	8.41074	11.5467	9.42079	14.3034	9.33332	12.36	15.2294	12.5457	6.41537	6.80033	13.65	8.29182	5.4337	17.2291
min	233.765	241.699	200.806	230.103	242.31	220.337	235.596	231.934	224.609	196.533	197.144	228.882	225.22	239.258	217.285	205.078	212.402	205.078	227.051	200.195	197.754	186.157	192.261	217.285	222.778	201.416	218.506	212.402	237.427	220.947
max	241.699	268.555	257.568	314.941	271.606	259.399	262.451	251.465	263.672	245.361	256.958	252.686	282.593	294.8	286.255	233.765	255.127	273.438	269.165	267.334	233.154	243.53	247.803	285.034	267.944	260.01	280.762	277.1	262.451	289.307
variance	2.86148	30.6566	104.959	325.078	45.5481	43.737	26.1291	12.1828	76.9024	52.0172	53.0539	46.0636	126.388	53.7058	145.397	30.0691	70.7406	133.325	88.7512	204.587	87.1109	152.771	231.935	157.394	41.1569	46.2445	186.322	68.7542	29.5251	296.843
sls[23-extraPEVK-Ypet]	male 1	male 2	male 3	male 4	male 5	male 6	male 7	male 8	male 9	male 10	male 11	male 12	male 13	male 14	male 15	male 16	male 17	male 18	male 19	male 20	male 21	male 22	male 23	male 24	male 25	male 26	male 27	male 28	male 29	male 30
median	231.934	214.844	234.985	234.985	242.92	222.778	210.571	221.558	231.934	208.74	237.427	208.74	249.634	241.089	227.356	228.271	270.081	248.413	257.568	265.503	218.506	259.399	238.037	236.816	228.271	203.857	230.713	231.323	236.816	259.399		233.459
mean	229.941	213.915	232.913	234.132	243.192	219.146	207.698	223.198	223.206	211.282	240.723	219.095	247.89	242.303	229.531	229.47	265.325	250.131	253.708	265.403	215.892	261.179	249.382	233.849	225.963	201.158	230.206	232.823	236.934	259.906
sd	8.67363	5.3007	8.20291	6.15073	1.99269	10.273	11.3756	11.258	19.4109	19.6354	10.3538	26.9899	8.3067	12.2281	8.0016	9.13823	19.1031	11.6504	11.866	9.57796	8.76707	11.4642	22.1251	10.3045	5.60849	12.0709	15.3668	9.7489	10.7984	6.24798
min	203.247	186.768	203.857	220.947	236.206	187.378	183.716	189.819	174.561	177.612	223.999	189.819	231.934	158.081	211.792	211.792	213.623	226.44	220.337	236.816	167.236	245.972	206.299	186.157	204.468	173.34	189.819	213.623	202.637	238.037
max	245.361	226.44	244.141	244.751	249.023	233.765	225.83	248.413	245.972	347.9	266.113	302.734	270.386	277.71	243.53	247.803	303.955	277.71	270.996	288.696	233.765	297.241	291.138	247.803	234.375	263.672	256.348	261.841	256.348	273.438
variance	75.2318	28.0974	67.2878	37.8315	3.97082	105.535	129.405	126.742	376.782	385.549	107.201	728.454	69.0013	149.527	64.0257	83.5073	364.928	135.732	140.803	91.7373	76.8614	131.427	489.52	106.184	31.4551	145.707	236.139	95.0411	116.606	39.0372

### Sheet: figure 3J
		sls[23YPet]		sls[23-extraPEVK-YPet]					sls[23YPet]		sls[23-32PEVK-YPet]
		Male	Female	Male	Female				Male (%)	Female (%)	Male (%)	Female (%)
	Zone 1	51	32	30	8		%	Zone 1	85	80	50	20
	Zone 2	4	4	14	10			Zone 2	6.66667	10	23.3333	25
	Zone 3	0	0	6	4			Zone 3	0	0	10	10
	Zone 4	0	0	4	6			Zone 4	0	0	6.66667	15
	Zone 5	5	4	6	12			Zone 5	8.33333	10	10	30
	Total	60	40	60	40

### Sheet: Average
	Figure 3A, B							sarcomere length
	Genotype	Animals	fiber length	number of sarcomere	sarcomere length		Tukey's multiple comparisons test	Mean Diff,	95,00% CI of diff,	Significant?	Summary	Adjusted P Value
	w-	17	483.572	55.0588	8.84782		w- vs. sls3132	1.348	0,8506 to 1,846	Yes	****	<0,0001
	sls∆[3132]	13	449.819	59.9231	7.51826		w- vs. sls23YPet	-0.2039	-0,6744 to 0,2665	No	ns	0.6701
	sls 23 Ypet	18	468.07	52.9444	8.86305		w- vs. sls23_PEVK_YPet	-0.917	-1,433 to -0,4009	Yes	****	<0,0001
	sls 23 - extra PEVK -Ypet	14	454.648	46.6429	9.76232		sls3132 vs. sls23YPet	-1.552	-2,038 to -1,066	Yes	****	<0,0001
							sls3132 vs. sls23_PEVK_YPet	-2.265	-2,795 to -1,735	Yes	****	<0,0001
							sls23YPet vs. sls23_PEVK_YPet	-0.713	-1,218 to -0,2084	Yes	**	0.002
	Figure 3C, D
	Genotype	Animals	sarcomere	Sls			Mann Whitney test	sarcomere	Mhc	Sls	actin
	sls 23 Ypet	23	8.33386	2.45262			P value	0.0009	0,0313	0.004	0.0006
	sls 23 - extra PEVK -Ypet	18	9.32957	2.88015			Exact or approximate P value?	Exact	Exact	Exact	Exact
							P value summary	***	*	**	***
	Genotype	Animals	Mhc				Significantly different (P < 0.05)?	Yes	Yes	Yes	Yes
	sls 23 Ypet	13	3.84337				One- or two-tailed P value?	Two-tailed	Two-tailed	Two-tailed	Two-tailed
	sls 23 - extra PEVK -Ypet	11	4.30622				Sum of ranks in column A,B	360 , 501	125,5 , 174,5	375,5 , 485,5	328,5 , 491,5
							Mann-Whitney U	84	34,5	99.5	75.5
	Genotype	Animals	actin
	sls 23 Ypet	22	5.37156
	sls 23 - extra PEVK -Ypet	18	6.05053
	Figure 3E, F
	Genotype	Animals	sarcomere length	distance between Proj-C termini (Nano37)			Mann Whitney test	sarcomere length	distance between Proj-C termini (Nano37)
	sls 23 Ypet	14	3.45048	2.7875			P value	0.0367	0.0235
	sls 23 - extra PEVK -Ypet	15	3.61129	2.9566			Exact or approximate P value?	Exact	Exact
							P value summary	*	*
							Significantly different (P < 0.05)?	Yes	Yes
							One- or two-tailed P value?	Two-tailed	Two-tailed
							Sum of ranks in column A,B	162 , 273	158,5 , 276,5
							Mann-Whitney U	57	53.5
	Figure 3G, H
	Genotype	Animals	sarcomere length	Animals	Nano29 (Proj N terminus)	Animals	Nano37 (Proj C terminus)	Animals	Nano39 (Sls C terminus)		Mann Whitney test	sarcomere length	Nano29 (Proj N terminus)	Nano37 (Proj C terminus)	Nano39 (Sls C terminus)
	sls 23 Ypet	14	3414.69	5	154.901	4	562.161	5	168.416		P value	0.0148	0.0317	0.0286	0.4127
	sls 23 - extra PEVK -Ypet	12	3562.37	4	188.221	4	597.433	4	176.655		Exact or approximate P value?	Exact	Exact	Exact	Exact
											P value summary	*	*	*	ns
											Significantly different (P < 0.05)?	Yes	Yes	Yes	No
											One- or two-tailed P value?	Two-tailed	Two-tailed	Two-tailed	Two-tailed
											Sum of ranks in column A,B	142 , 209	16 , 29	10 , 26	21 , 24
											Mann-Whitney U	37	1	0	6
	Figure 3I
	Genotype	Animals	median frequency [Hz]		Mann Whitney test
	sls 23 YPet	30	249.63		P value	0.0009
	sls 23-extraPEVK-YPet	30	233.46		Exact or approximate P value?	Exact
					P value summary	***
					Significantly different (P < 0.05)?	Yes
					One- or two-tailed P value?	Two-tailed
					Sum of ranks in column A,B	1135 , 695,5
					Mann-Whitney U	230.5
	Figure 3J
	Genotype	Animals	Zone 1	Zone 2	Zone 3	Zone 4	Zone 5		Chi-square test comparing males with males or females with females:
	Female sls 23 Ypet	40	32	4	0	0	4		females:	p-value = 8.619e-07	pref = matrix(c(32,8, 4,10, 0,10, 4,12), nrow = 2)) chisq.test(pref)
	Male sls 23 Ypet	60	51	4	0	0	5		males:	p-value = 0.0001008	pref = matrix(c(51,30, 4,14, 0,10, 5,6), nrow = 2)) chisq.test(pref)
	Female sls 23 - extra PEVK -Ypet	40	8	10	4	6	12
	Male sls 23 - extra PEVK -Ypet	60	30	14	6	4	6
