## Supplemental Data 1 for "Titin-dependent biomechanical feedback tailors sarcomeres to specialised muscle functions in insects"

### Sheet: Figure 5B, C 
Figure 5B,C
Ctl	white 1118			mhcS1				WupA[hdp2]
n	SARCOMERE LENGTH			n	SARCOMERE LENGTH			n	SARCOMERE LENGTH
1	3.11567			1	2.99916			1	2.92281
2	3.34436			2	2.18407			2	2.75971
3	3.21826			3	3.01633			3	2.94069
4	3.06898			4	3.0579			4	2.80806
5	3.48721			5	3.16487			5	2.91135
6	3.22695			6	2.95483			6	2.8436
7	3.44217			7	2.5466			7	2.74768
8	3.20543			8	2.96155			8	2.9542
9	3.44914			9	2.90526			9	2.72053
Average	3.28424			10	3.0062			10	2.76171
				11	2.8875			11	2.86522
				Average	2.88039			12	2.80458
								Average	2.83668

### Sheet: Figure 5D, E 
Figure 5D, E
																Equation
Prm-GFP					Prm-GFP, Actn IR					Prm-GFP, Tubby					Prm-GFP	Y = 0,2827*X + 1,794
n	Mhc length	actin length			n	Mhc length	actin length			n	Mhc length	actin length			Prm-GFP, Actn-IR	Y = 0,512*X + 0,105
1	3.57	5.50053			1	7.0832	7.0832			1	2.88	3.97			Prm-GFP, Tubby	Y = -0,09547*X + 3,11
2	3.27	5.58			2	6.74593	6.74593			2	2.48	5.4313			All 3 Linear regression	Y = 0,4443*X + 0,7136
3	2.7	5.15			3	10.534	10.534			3	2.28	5.36213
4	3.96	5.22			4	9.49617	9.49617			4	2.74	4.49
5	3.57	4.23782			5	8.92533	8.92533			5	2.89	4.94
6	2.93	5.42784			6	8.1643	8.1643			6	2.85	4.62
7	2.68	4.84813			7	10.6378	10.6378			7	2.56	3.83
8	3.35	5.56105			8	9.7038	9.7038			8	2.84	4.62
9	3.01	5.61725			9	9.13297	9.13297			9	3.04433	4.81
10	4.05	6.29185			10	8.16427	8.16427			10	2.2936	4.46
11	3.72	6.1924			11	8.0086	8.0086			11	2.2	5.14
12	3.2	5.77036			12	6.52107	6.52107			12	2.34	4.26
										13	2.72	5.05
										14	2.85	4.93
										15	2.7	4.91
										16	2.87	4.77
average	3.33417	5.44977			average	8.59312	8.59312			average	2.65862	4.72459

### Sheet: Figure 5F, G
Figure 5F,G
	VL2						VL1
	n	length	No. of sarcomere	SARCOMERE LENGTH			n	length	No. of sarcomere	SARCOMERE LENGTH
	1	438	57	7.68421			1	448	37	12.1081
	2	459.8	57	8.06667			2	457	52	8.78846
	3	304	38	8			3	363	33	11
	4	410	53	7.73585			4	417	46	9.06522
	5	223	30	7.43333			5	193	25	7.72
	6	480	56	8.57143			6	252	26	9.69231
	7	401	51	7.86275			7	174	18	9.66667
	8	194	23	8.43478			8	183	16	11.4375
	Average			7.97363			Average			9.93478

### Sheet: FigureS7D, E, F
Figure S7D, E, F
mhc-Weep 26 GFP							mhc-Weep 26 GFP, actinin RNAI						Velocity
n	Mhc length	actin length	SARCOMERE LENGTH				n	Mhc length	actin length	SARCOMERE LENGTH			Ctrl	Actinin RNAi
1	1.43894	5.37662	7.19056				1	2.45267	x	8.57793			0.584716	0.478612
2	2.03537	6.48705	9.38035				2	3.82947	7.58483	11.4438			0.769148	0.525585
3	1.8471	6.49993	8.46373				3	3.4485	8.086	11.8063			0.524077	0.498509
4	1.7569	x	9.11145				4	4.0776	8.289	12.0564			0.848298	0.303762
5	1.72173	5.4518	7.41081				5	3.0116	7.15163	10.2441			0.472315	0.187313
6	1.95705	5.8183	8.21718				6	2.38377	7.73017	11.1052			0.58178	0.418209
7	1.29294	5.94677	7.92526				7	2.2255	6.18347	8.84321			0.512984	1.09794
8	2.44	6.26275	9.31104				8	4.22233	8.6691	12.9163			0.246576	0.579273
9	1.55913	5.64368	7.93321				9	3.3358	7.30887	12.0444			1.54992	0.322176
10	2.5708	6.05485	8.73681				10	3.22237	x	11.446			0.531951	0.835759
11	1.63583	5.54004	7.94635				11	2.42595	7.68287	10.9885			0.570712	0.425832
12	1.88963	5.7787	8.34761				12	3.7365	6.33195	12.2997			1.07681	0.367677
13	1.8733	5.97655	7.62824				13	2.94325	7.47275	11.7888			0.306291	0.211556
14	2.23195	5.76442	8.03306										0.608361	0.637143
15	2.00897	6.6912	8.71549				average	3.1781	7.49915	11.197			0.595028	0.440752
													1.05566	0.512809
average	1.88397	5.94948	8.29008										1.01315	0.914288
													0.875887	1.05723
													0.479386	0.278494
													0.480216	0.381016
													0.514057	0.72287
													0.498657	0.194435
													0.99903	0.542262
														0.21404
														0.587967
														0.634862
														0.558569
												average	0.682392	0.515887

### Sheet: FigureS7G
FigureS7G
Prm-GFP				Prm-GFP, Actn IR					Prm-GFP, Tubby
n	Sarcomere length			n	Sarcomere length				n	Sarcomere length
1	7.03279			1	10.875				1	6.51163
2	7.1791			2	10.5833				2	6.74359
3	6.7			3	12				3	6.42222
4	7.1			4	10.6667				4	6.5
5	7.35			5	12				5	6.7907
6	7.625			6	12.1667				6	6.04545
7	7.59016								7	6.31915
8	6.92857								8	6.91892
9	7.42623								9	5.85714
10	7.22222								10	6.29787
									11	6.61111
									12	5.84091
									13	6.74468
									14	6.65116
									15	6.10256
									16	5.78571
average	7.21541			average	11.3819				17	5.60714
									18	6.47619
									average	6.3459

### Sheet: Average
	Figure 5B, C
		n	SARCOMERE LENGTH				Mann Whitney test
	Ctl	9	3.28424				P value	<0,0001
	mhcS1	11	2.88039				Exact or approximate P value?	Exact
							P value summary	****
							Significantly different (P < 0.05)?	Yes
							One- or two-tailed P value?	Two-tailed
							Sum of ranks in column A,B	163 , 68
							Mann-Whitney U	2
	Figure 5D, E
		n	Mhc Length	Actn LENGTH			Mhc length
	Prm-GFP	12	3.33417	5.44977			Tukey's multiple comparisons test	Mean Diff,	95,00% CI of diff,	Significant?	Summary	Adjusted P Value
	Prm-GFP, AcnRNAi	12	8.59312	8.59312
	Prm-GFP, Tubby	16	2.65862	4.72459			PrmGFP vs. PrmGFP, actinin RNAi	-1.268	-1,847 to -0,688	Yes	****	<0,0001	A-B
							PrmGFP vs. PrnGFP, Tubby	0.6755	0,1335 to 1,218	Yes	*	0.0117	A-C
							PrmGFP, actinin RNAi vs. PrnGFP, Tubby	1.943	1,401 to 2,485	Yes	****	<0,0001	B-C
							Actin length
							Tukey's multiple comparisons test	Mean Diff,	95,00% CI of diff,	Significant?	Summary	Adjusted P Value
							PrmGFP vs. PrmGFP, actinin RNAi	-3.143	-4,003 to -2,283	Yes	****	<0,0001	A-B
							PrmGFP vs. PrmGFP, Tubby	0.7252	-0,0792 to 1,53	No	ns	0.0842	A-C
							PrmGFP, actinin RNAi vs. PrmGFP, Tubby	3.869	3,064 to 4,673	Yes	****	<0,0001	B-C
	Figure 5F, G
		n	SARCOMERE LENGTH				SARCOMERE LENGTH
	VL2	8	3.28424				Mann Whitney test
	VL1	8	2.88039				P value	0.0047
							Exact or approximate P value?	Exact
							P value summary	**
							Significantly different (P < 0.05)?	Yes
							One- or two-tailed P value?	Two-tailed
							Sum of ranks in column A,B	42 , 94
							Mann-Whitney U	6
	Figure S7F						Mhc length		SARCOMERE LENGTH
		n	Mhc length	SARCOMERE LENGTH			Mann Whitney test		Mann Whitney test
	Weep 26 GFP	15	1.88397	8.29008			P value	<0,0001	P value	<0,0001
	Weep 26 GFP, actinin RNAI	13	3.1781	11.197			Exact or approximate P value?	Exact	Exact or approximate P value?	Exact
							P value summary	****	P value summary	****
							Significantly different (P < 0.05)?	Yes	Significantly different (P < 0.05)?	Yes
							One- or two-tailed P value?	Two-tailed	One- or two-tailed P value?	Two-tailed
							Sum of ranks in column A,B	128 , 278	Sum of ranks in column A,B	128 , 278
							Mann-Whitney U	8	Mann-Whitney U	8
		n	actin length				Mann Whitney test
	Weep 26 GFP	14	5.94948				P value	<0,0001
	Weep 26 GFP, actinin RNAI	11	7.49915				Exact or approximate P value?	Exact
							P value summary	****
							Significantly different (P < 0.05)?	Yes
							One- or two-tailed P value?	Two-tailed
							Sum of ranks in column A,B	112 , 213
							Mann-Whitney U	7
	Figure S7D, E
		n	Velocity				Velocity
	Mef2GAL4 x w-	23	0.5818				Mann Whitney test
	Mef2GAL4 x actinin RNAI	27	0.4985				P value	0.0365
							Exact or approximate P value?	Exact
							P value summary	*
							Significantly different (P < 0.05)?	Yes
							One- or two-tailed P value?	Two-tailed
							Sum of ranks in column A,B	694 , 581
							Mann-Whitney U	203
	Figure S7G
		n	Sarcomere Length				Sarcomere length
	Prm-GFP	10	7.21541				Tukey's multiple comparisons test	Mean Diff,	95,00% CI of diff,	Significant?	Summary	Adjusted P Value
	Prm-GFP, AcnRNAi	6	11.3819
	Prm-GFP, Tubby	18	6.3459				Prm-GFP vs. Prm-GFP, Actn IR	-4.167	-4,732 to -3,601	Yes	****	<0,0001	A-B
							Prm-GFP vs. Prm-GFP, Tubby	0.8695	0,4375 to 1,302	Yes	****	<0,0001	A-C
							Prm-GFP, Actn IR vs. Prm-GFP, Tubby	5.036	4,52 to 5,552	Yes	****	<0,0001	B-C
