## Supplementary material for "Titin-dependent biomechanical feedback tailors sarcomeres to specialised muscle functions in insects": Table S1 - Titin evolutionary tree, species and protein names

### Sheet: proteins
Organism	Titin	Sallimus/Titin	Bent/Projectin/Twitchin
Homo sapiens	NP_001243779.1
Mus musculus	XP_017172628.1
Xenopus laevis	XP_018091448.1
Danio rerio	XP_021334745.1
Callorhinchus milii	XP_007888276.1
Ciona intestinalis	XP_026691544.1
Strongylocentrotus purpuratus		XP_030830392.1	XP_030829654.1
Drosophila melanogaster		NP_001261304.1	NP_001162825.1
Apis mellifera		XP_026297620.1	XP_026294669.1
Tribolium castaneum		XP_015834199.1	XP_015833919.1
Caenorhabditis elegans		NP_001367914.1	NP_001293975.1
Crassostrea gigas		XP_034304301.1	XP_034332742.1
Mizuhopecten yessoensis		XP_021365920.1	XP_021346418.1
Nematostella vectensis	XP_032222839.1
Exaiptasia diaphana	XP_028512859.1
